# A systematic interactome of SET1C expands its functional landscape and identifies candidate regulatory connections

**DOI:** 10.1101/2025.11.23.690026

**Authors:** Pierre Luciano, Kihyun Park, Stéphane Audebert, Luc Camoin, Carlos A. Niño, Da Kyeong Park, Isabella E. Maudlin, Marion Dubarry, Lara Lee, Marlene Oeffinger, Jean D. Beggs, Young Hye Kim, Jaehoon Kim, Bernhard Dichtl, Vincent Géli

## Abstract

Set1 is the catalytic subunit of SET1C or COMPASS, which methylates histone H3K4 and serves as a scaffold for the association of seven tightly bound polypeptides. We have employed yeast two-hybrid screenings to determine the interactome of Set1 and each subunit, providing a unique resource for exploring known and novel roles of the complex. Our screenings identified a multitude of potential interactors involved in chromatin regulation, DNA replication, meiotic breaks, and Ty transposition, processes previously associated with SET1C. Consistent with Set1 being an RNA-binding protein, the screens link SET1C to multiple aspects of RNA biogenesis, including pre-mRNA splicing and polyadenylation. The results reveal that several importins are candidate interactors of Set1, along with RGG motif-containing proteins, providing insights into the mechanisms by which Set1 moves between cytoplasmic and nuclear compartments. We further reveal that reconstituted SET1C interacts with the AT hook domain of the chromatin remodeler Snf2 and methylates multiple arginines within this domain. *In vivo*, we report that the ARTSTRGR AT-hook motif is methylated in a Set1-dependent manner revealing new interplay between lysine and arginine methylation.
