## Supplementary material for "A systematic interactome of SET1C expands its functional landscape and identifies candidate regulatory connections": Table S3

### Sheet: Sheet1
#	Visible?	Starred?	Identified Proteins (254)	Accession Number	Molecular Weight	Protein Grouping Ambiguity	Quantitative Variance	Taxonomy	~~serv02-iric~Groupe~Thibault~-=Proteomics_Raw_Data=-~ELITE~MAY21_2013~Service_Oeffinger_210513_1.raw.-1 (F185841)
83	TRUE	Empty	Nba1p - Protein of unknown function; localizes to the cell periphery, cytoplasm, and bud neck; potential Cdc28p substrate; Yol070cp [Saccharomyces cerevisiae]	gi|6324502	56 kDa			unknown	508
82	TRUE	Empty	Nap1p - YKR048C [Saccharomyces cerevisiae]	gi|51013005	48 kDa			unknown	306
84	TRUE	Empty	Nis1p = unknown [Saccharomyces cerevisiae]	gi|791106	46 kDa			unknown	107
167	TRUE	Empty	Cluster of SSA1 - unnamed protein product [Saccharomyces cerevisiae] (gi|312352)	gi|312352 [3]	70 kDa	FALSE		unknown	81
167.2	TRUE	Empty	SSA1 - unnamed protein product [Saccharomyces cerevisiae]	gi|312352	70 kDa	FALSE		unknown	58
167.3	TRUE	Empty	SSA2 [Saccharomyces cerevisiae]	gi|1360202	69 kDa	FALSE		unknown	57
11	TRUE	Empty	Cluster of BOI1 [Saccharomyces cerevisiae] (gi|536138)	gi|536138 [3]	109 kDa	TRUE		unknown	56
11.1	TRUE	Empty	BOI1 [Saccharomyces cerevisiae]	gi|536138	109 kDa	TRUE		unknown	55
167.4	TRUE	Empty	SSA4 - Heat shock protein that is highly induced upon stress; plays a role in SRP-dependent cotranslational protein-membrane targeting and translocation; member of the HSP70 family; cytoplasmic protein that concentrates in nuclei upon starvation; Ssa4p [Saccharomyces cerevisiae]	gi|6320950	70 kDa	FALSE		unknown	34
128	TRUE	Empty	Cluster of RPL4B [Saccharomyces cerevisiae] (gi|1431432)	gi|1431432 [3]	39 kDa	TRUE		unknown	31
228	TRUE	Empty	ribosomal protein L3 - YOR29-14 [Saccharomyces cerevisiae]	gi|2104875 (+1)	44 kDa			unknown	31
128.1	TRUE	Empty	RPL4B [Saccharomyces cerevisiae]	gi|1431432 (+1)	39 kDa	TRUE		unknown	29
225	TRUE	Empty	Cluster of ribosomal 40S subunit protein S1B - PLC1 [Saccharomyces cerevisiae] (gi|396208)	gi|396208 [2]	29 kDa	TRUE		unknown	28
128.2	TRUE	Empty	Rpl4 - ribosomal protein L2B [Saccharomyces cerevisiae]	gi|498759	39 kDa	TRUE		unknown	27
168	TRUE	Empty	SSB2 [Saccharomyces cerevisiae]	gi|1302215 (+1)	67 kDa			unknown	25
225.1	TRUE	Empty	ribosomal 40S subunit protein S1B - PLC1 [Saccharomyces cerevisiae]	gi|396208	29 kDa	TRUE		unknown	25
129	TRUE	Empty	Cluster of RPL4B [Saccharomyces cerevisiae] (gi|1360241)	gi|1360241 [4]	28 kDa	TRUE		unknown	24
225.2	TRUE	Empty	ribosomal protein RS3B [Saccharomyces cerevisiae]	gi|558412	29 kDa	TRUE		unknown	24
234	TRUE	Empty	Cluster of translation elongation factor 1-alpha - YPR080W [Saccharomyces cerevisiae] (gi|51013305)	gi|51013305 [2]	50 kDa	TRUE		unknown	24
234.1	TRUE	Empty	translation elongation factor 1-alpha - YPR080W [Saccharomyces cerevisiae]	gi|51013305	50 kDa	TRUE		unknown	24
121	TRUE	Empty	RPL13B - similar to breast basic conserved protein 1 [Saccharomyces cerevisiae]	gi|606440	23 kDa			unknown	23
129.2	TRUE	Empty	RPL4B [Saccharomyces cerevisiae]	gi|1360241 (+1)	28 kDa	TRUE		unknown	22
169	TRUE	Empty	SSC1 [Saccharomyces cerevisiae]	gi|1015701 (+1)	71 kDa			unknown	21
95	TRUE	Empty	Pab1 - polyadenylate-binding protein	gi|172092 (+1)	64 kDa			unknown	20
167.5	TRUE	Empty	chaperone [Saccharomyces cerevisiae]	gi|407521 (+1)	69 kDa	FALSE		unknown	20
185	TRUE	Empty	Stm1p - YLR150W [Saccharomyces cerevisiae]	gi|45269780	30 kDa			unknown	18
21	TRUE	Empty	Cdc19p: pyruvate kinase - YAL038W [Saccharomyces cerevisiae]	gi|51013665	55 kDa			unknown	17
141	TRUE	Empty	Rpl10p - YLR075W [Saccharomyces cerevisiae]	gi|51013519	25 kDa			unknown	17
234.2	TRUE	Empty	translation elongation factor 1-alpha [Saccharomyces cerevisiae]	gi|32693293	40 kDa	TRUE		unknown	17
3	TRUE	Empty	Cluster of 14-3-3 protein, major isoform; binds proteins and DNA, involved in regulation of many processes including exocytosis and vesicle transport, Ras/MAPK signaling during pseudohyphal development, rapamycin-sensitive signaling, and others; Bmh1p [Saccharomyces cerevisiae] (gi|6321025)	gi|6321025 [3]	30 kDa	TRUE		unknown	16
100	TRUE	Empty	Phosphoglycerate Mutase GPM1p - unnamed protein product [Saccharomyces cerevisiae]	gi|1326042 (+1)	27 kDa			unknown	16
3.1	TRUE	Empty	14-3-3 protein, major isoform; binds proteins and DNA, involved in regulation of many processes including exocytosis and vesicle transport, Ras/MAPK signaling during pseudohyphal development, rapamycin-sensitive signaling, and others; Bmh1p [Saccharomyces cerevisiae]	gi|6321025 (+1)	30 kDa	TRUE		unknown	15
25	TRUE	Empty	Chain B, Structure Of The Ribosomal 80s-Eef2-Sordarin Complex From Yeast Obtained By Docking Atomic Models For Rna And Protein Components Into A 11.7 A Cryo-Em Map. This File, 1s1i, Contains 60s Subunit. The 40s Ribosomal Subunit Is In File 1s1h	gi|49258840 (+1)	27 kDa			unknown	15
108	TRUE	Empty	Protein component of the small (40S) ribosomal subunit, has apurinic/apyrimidinic (AP) endonuclease activity; essential for viability; has similarity to E. coli S3 and rat S3 ribosomal proteins; Rps3p [Saccharomyces cerevisiae]	gi|6324151	27 kDa			unknown	15
129.1	TRUE	Empty	RPL4 - unnamed protein product [Saccharomyces cerevisiae]	gi|4396 (+1)	28 kDa	TRUE		unknown	15
130	TRUE	Empty	RPL7A - Protein component of the large (60S) ribosomal subunit, nearly identical to Rpl7Bp and has similarity to E. coli L30 and rat L7 ribosomal proteins; contains a conserved C-terminal Nucleic acid Binding Domain (NDB2); Rpl7ap [Saccharomyces cerevisiae]	gi|6321362	28 kDa			unknown	15
190	TRUE	Empty	Cluster of TDH3 [Saccharomyces cerevisiae] (gi|1323341)	gi|1323341 [3]	36 kDa	TRUE		unknown	15
111	TRUE	Empty	Protein component of the small (40S) ribosomal subunit; mutation affects 20S pre-rRNA processing; identical to Rps4Bp and has similarity to rat S4 ribosomal protein; Rps4ap [Saccharomyces cerevisiae]	gi|6322605	29 kDa			unknown	14
122	TRUE	Empty	RPL19B [Saccharomyces cerevisiae]	gi|1870099 (+1)	22 kDa			unknown	14
123	TRUE	Empty	Cluster of RPL20B [Saccharomyces cerevisiae] (gi|1008376)	gi|1008376 [3]	21 kDa	TRUE		unknown	14
157	TRUE	Empty	Rps24 - unnamed protein product [Saccharomyces cerevisiae]	gi|557800	15 kDa			unknown	14
190.2	TRUE	Empty	TDH3 [Saccharomyces cerevisiae]	gi|1323341 (+1)	36 kDa	TRUE		unknown	13
3.2	TRUE	Empty	Bmh2p [Saccharomyces cerevisiae]	gi|633635	31 kDa	TRUE		unknown	12
123.1	TRUE	Empty	Chain N, Structure Of The Ribosomal 80s-Eef2-Sordarin Complex From Yeast Obtained By Docking Atomic Models For Rna And Protein Components Into A 11.7 A Cryo-Em Map. This File, 1s1i, Contains 60s Subunit. The 40s Ribosomal Subunit Is In File 1s1h	gi|49258852 (+1)	20 kDa	TRUE		unknown	12
123.2	TRUE	Empty	RPL20B [Saccharomyces cerevisiae]	gi|1008376	21 kDa	TRUE		unknown	12
143	TRUE	Empty	Rpl15a - unnamed protein product [Saccharomyces cerevisiae]	gi|557790	22 kDa	TRUE		unknown	11
161	TRUE	Empty	Cluster of Rps7ap - YOR3177w [Saccharomyces cerevisiae] (gi|1164943)	gi|1164943 [4]	22 kDa	TRUE		unknown	11
106	TRUE	Empty	Protein component of the large (60S) ribosomal subunit, nearly identical to Rpl27Bp and has similarity to rat L27 ribosomal protein; Rpl27ap [Saccharomyces cerevisiae]	gi|6321798 (+1)	16 kDa			unknown	10
110	TRUE	Empty	Protein component of the small (40S) ribosomal subunit; identical to Rps6Bp and has similarity to rat S6 ribosomal protein; Rps6ap [Saccharomyces cerevisiae]	gi|6325167	27 kDa			unknown	10
116	TRUE	Empty	Cluster of Protein component of the small (40S) ribosomal subunit; nearly identical to Rps9Bp and has similarity to E. coli S4 and rat S9 ribosomal proteins; Rps9bp [Saccharomyces cerevisiae] (gi|6319666)	gi|6319666 [3]	22 kDa	TRUE		unknown	10
117	TRUE	Empty	Psa1 - GDP-mannose pyrophosphorylase (mannose-1-phosphate guanyltransferase), synthesizes GDP-mannose from GTP and mannose-1-phosphate in cell wall biosynthesis; required for normal cell wall structure; Psa1p [Saccharomyces cerevisiae]	gi|6320148 (+1)	40 kDa			unknown	10
153	TRUE	Empty	Rpl6a - YL16a [Saccharomyces cerevisiae]	gi|914877	20 kDa	TRUE		unknown	10
171	TRUE	Empty	SUP44 [Saccharomyces cerevisiae]	gi|1628451	27 kDa			unknown	10
200	TRUE	Empty	Tetradecameric mitochondrial chaperonin required for ATP-dependent folding of precursor polypeptides and complex assembly; prevents aggregation and mediates protein refolding after heat shock; role in mtDNA transmission; similarity to groEL; Hsp60p [Saccharomyces cerevisiae]	gi|6323288	61 kDa			unknown	10
226	TRUE	Empty	ribosomal L35 protein [Saccharomyces cerevisiae]	gi|1419225	14 kDa			unknown	10
227	TRUE	Empty	ribosomal protein L18 [Saccharomyces cerevisiae]	gi|1550725	21 kDa			unknown	10
2	TRUE	Empty	10 kDa protein of 60S ribosomal subunit [Saccharomyces cerevisiae]	gi|1370300 (+1)	10 kDa			unknown	9
104	TRUE	Empty	Protein component of the large (60S) ribosomal subunit, nearly identical to Rpl20Bp and has similarity to rat L18a ribosomal protein; Rpl20ap [Saccharomyces cerevisiae]	gi|37362684 (+2)	21 kDa			unknown	9
116.1	TRUE	Empty	Chain D, Structure Of The Ribosomal 80s-Eef2-Sordarin Complex From Yeast Obtained By Docking Atomic Models For Rna And Protein Components Into A 11.7 A Cryo-Em Map. This File, 1s1h, Contains 40s Subunit. The 60s Ribosomal Subunit Is In File 1s1i	gi|49258824 (+1)	20 kDa	TRUE		unknown	9
116.2	TRUE	Empty	Protein component of the small (40S) ribosomal subunit; nearly identical to Rps9Bp and has similarity to E. coli S4 and rat S9 ribosomal proteins; Rps9bp [Saccharomyces cerevisiae]	gi|6319666	22 kDa	TRUE		unknown	9
161.1	TRUE	Empty	Rps7ap - YOR3177w [Saccharomyces cerevisiae]	gi|1164943 (+1)	22 kDa	TRUE		unknown	9
161.2	TRUE	Empty	Rps7bp [Saccharomyces cerevisiae]	gi|71064104 (+1)	22 kDa	TRUE		unknown	9
33	TRUE	Empty	Chain M, Structure Of The Ribosomal 80s-Eef2-Sordarin Complex From Yeast Obtained By Docking Atomic Models For Rna And Protein Components Into A 11.7 A Cryo-Em Map. This File, 1s1h, Contains 40s Subunit. The 60s Ribosomal Subunit Is In File 1s1i	gi|49258832 (+1)	15 kDa			unknown	8
35	TRUE	Empty	Chain Y, Structure Of The Ribosomal 80s-Eef2-Sordarin Complex From Yeast Obtained By Docking Atomic Models For Rna And Protein Components Into A 11.7 A Cryo-Em Map. This File, 1s1i, Contains 60s Subunit. The 40s Ribosomal Subunit Is In File 1s1h	gi|49258864 (+1)	10 kDa	TRUE		unknown	8
107	TRUE	Empty	Cluster of Protein component of the large (60S) ribosomal subunit, nearly identical to Rpl36Ap and has similarity to rat L36 ribosomal protein; binds to 5.8 S rRNA; Rpl36bp [Saccharomyces cerevisiae] (gi|6325006)	gi|6325006 [2]	11 kDa	FALSE		unknown	8
125	TRUE	Empty	RPL25 - Primary rRNA-binding ribosomal protein component of the large (60S) ribosomal subunit, has similarity to E. coli L23 and rat L23a ribosomal proteins; binds to 26S rRNA via a conserved C-terminal motif; Rpl25p [Saccharomyces cerevisiae]	gi|6324445	16 kDa			unknown	8
131	TRUE	Empty	RPL9A [Saccharomyces cerevisiae]	gi|1498237	22 kDa			unknown	8
138	TRUE	Empty	Ribosomal protein L29 of the large (60S) ribosomal subunit, has similarity to E. coli L15 and rat L27a ribosomal proteins; may have peptidyl transferase activity; can mutate to cycloheximide resistance; Rpl28p [Saccharomyces cerevisiae]	gi|6321335	17 kDa			unknown	8
155	TRUE	Empty	Rps15 - YOL040C [Saccharomyces cerevisiae]	gi|45270742	16 kDa			unknown	8
5	TRUE	Empty	60S ribosomal protein L5 (L1) (YL3) (Ribosomal 5S RNA-binding protein)	gi|133003 (+1)	34 kDa			unknown	7
30	TRUE	Empty	Chain I, Structure Of The Ribosomal 80s-Eef2-Sordarin Complex From Yeast Obtained By Docking Atomic Models For Rna And Protein Components Into A 11.7 A Cryo-Em Map. This File, 1s1h, Contains 40s Subunit. The 60s Ribosomal Subunit Is In File 1s1i	gi|49258828 (+1)	16 kDa			unknown	7
32	TRUE	Empty	Chain L, Structure Of The Ribosomal 80s-Eef2-Sordarin Complex From Yeast Obtained By Docking Atomic Models For Rna And Protein Components Into A 11.7 A Cryo-Em Map. This File, 1s1i, Contains 60s Subunit. The 40s Ribosomal Subunit Is In File 1s1h	gi|49258850 (+1)	24 kDa			unknown	7
76	TRUE	Empty	N-terminally acetylated protein component of the large (60S) ribosomal subunit, nearly identical to Rpl14Bp and has similarity to rat L14 ribosomal protein; rpl14a csh5 double null mutant exhibits synthetic slow growth; Rpl14ap [Saccharomyces cerevisiae]	gi|6322847	15 kDa			unknown	7
81	TRUE	Empty	NSR1 [Saccharomyces cerevisiae]	gi|1323271	45 kDa			unknown	7
102	TRUE	Empty	Protein component of the large (60S) ribosomal subunit, has similarity to Rpl6Bp and to rat L6 ribosomal protein; binds to 5.8S rRNA; Rpl6bp [Saccharomyces cerevisiae]	gi|6323481	20 kDa	TRUE		unknown	7
145	TRUE	Empty	Rpl1a - G2834 [Saccharomyces cerevisiae]	gi|1246843	24 kDa			unknown	7
162	TRUE	Empty	Rps8a - YER102W [Saccharomyces cerevisiae]	gi|51013099	22 kDa			unknown	7
207	TRUE	Empty	Urp2p [Saccharomyces cerevisiae]	gi|515850	14 kDa			unknown	7
215	TRUE	Empty	Cluster of Yra1 - Nuclear protein that binds to RNA and to Mex67p, required for export of poly(A)+ mRNA from the nucleus; member of the REF (RNA and export factor binding proteins) family; another family member, Yra2p, can substitute for Yra1p function; Yra1p [Saccharomyces cerevisiae] (gi|6320589)	gi|6320589	25 kDa	TRUE		unknown	7
215.2	TRUE	Empty	Yra1 - Nuclear protein that binds to RNA and to Mex67p, required for export of poly(A)+ mRNA from the nucleus; member of the REF (RNA and export factor binding proteins) family; another family member, Yra2p, can substitute for Yra1p function; Yra1p [Saccharomyces cerevisiae]	gi|6320589	25 kDa	TRUE		unknown	7
34	TRUE	Empty	Chain U, Structure Of The Ribosomal 80s-Eef2-Sordarin Complex From Yeast Obtained By Docking Atomic Models For Rna And Protein Components Into A 11.7 A Cryo-Em Map. This File, 1s1i, Contains 60s Subunit. The 40s Ribosomal Subunit Is In File 1s1h	gi|49258859 (+1)	14 kDa			unknown	6
56	TRUE	Empty	HSP60p - YBL002W [Saccharomyces cerevisiae]	gi|51013577 (+2)	14 kDa			unknown	6
97	TRUE	Empty	Pbp1 - Protein interacting with poly(A)-binding protein Pab1p; likely involved in control of the extent of mRNA polyadenylation; also interacts with Mkt1p to form a complex that may regulate translation of the HO mRNA; Pbp1p [Saccharomyces cerevisiae]	gi|6321617	79 kDa			unknown	6
132	TRUE	Empty	RPS18B [Saccharomyces cerevisiae]	gi|1914797 (+1)	16 kDa			unknown	6
144	TRUE	Empty	Rpl16 - RP23 [Saccharomyces cerevisiae]	gi|1301951	22 kDa	TRUE		unknown	6
146	TRUE	Empty	Rpl22 - L2168 [Saccharomyces cerevisiae]	gi|1181282	14 kDa			unknown	6
231	TRUE	Empty	ribosomal protein rp59 [Saccharomyces cerevisiae]	gi|547604 (+1)	15 kDa			unknown	6
6	TRUE	Empty	ADH1 [Saccharomyces cerevisiae]	gi|1419926 (+1)	37 kDa			unknown	5
31	TRUE	Empty	Chain J, Structure Of The Ribosomal 80s-Eef2-Sordarin Complex From Yeast Obtained By Docking Atomic Models For Rna And Protein Components Into A 11.7 A Cryo-Em Map. This File, 1s1i, Contains 60s Subunit. The 40s Ribosomal Subunit Is In File 1s1h	gi|49258848 (+2)	20 kDa			unknown	5
44	TRUE	Empty	Ded1 - ATP dependent RNA helicase	gi|227524	66 kDa			unknown	5
49	TRUE	Empty	Enolase 1 (2-phosphoglycerate dehydratase 1) (2-phospho-D-glycerate hydro-lyase 1)	gi|119336 (+7)	47 kDa			unknown	5
77	TRUE	Empty	N-terminally acetylated ribosomal protein L37 of the large (60S) ribosomal subunit, nearly identical to Rpl33Bp and has similarity to rat L35a; rpl33a null mutant exhibits slow growth while rpl33a rpl33b double null mutant is inviable; Rpl33ap [Saccharomyces cerevisiae]	gi|6325114	12 kDa			unknown	5
103	TRUE	Empty	Protein component of the large (60S) ribosomal subunit, has similarity to rat L39 ribosomal protein; required for ribosome biogenesis; exhibits genetic interactions with SIS1 and PAB1; Rpl39p [Saccharomyces cerevisiae]	gi|6322272	6 kDa			unknown	5
107.1	TRUE	Empty	N-terminally acetylated protein component of the large (60S) ribosomal subunit, nearly identical to Rpl36Bp and has similarity to rat L36 ribosomal protein; binds to 5.8 S rRNA; Rpl36ap [Saccharomyces cerevisiae]	gi|6323848	11 kDa	FALSE		unknown	5
107.2	TRUE	Empty	Protein component of the large (60S) ribosomal subunit, nearly identical to Rpl36Ap and has similarity to rat L36 ribosomal protein; binds to 5.8 S rRNA; Rpl36bp [Saccharomyces cerevisiae]	gi|6325006	11 kDa	FALSE		unknown	5
124	TRUE	Empty	RPL23 B x-137 [Saccharomyces cerevisiae]	gi|496691	14 kDa			unknown	5
126	TRUE	Empty	RPL30B [Saccharomyces cerevisiae]	gi|1045254 (+1)	18 kDa			unknown	5
142	TRUE	Empty	Rpl12 - YEL054C [Saccharomyces cerevisiae]	gi|51013853	18 kDa			unknown	5
148	TRUE	Empty	Rpl32 - B-130 protein [Saccharomyces cerevisiae]	gi|496683	15 kDa			unknown	5
156	TRUE	Empty	Rps23 - unnamed protein product [Candida glabrata CBS138]	gi|49528299	16 kDa			unknown	5
160	TRUE	Empty	Rps5 - YJR123W [Saccharomyces cerevisiae]	gi|51013187	25 kDa			unknown	5
176	TRUE	Empty	Sik1p [Saccharomyces cerevisiae]	gi|544506	57 kDa			unknown	5
184	TRUE	Empty	Srv2 - cyclase-associated protein [Saccharomyces cerevisiae]	gi|854499	58 kDa			unknown	5
210	TRUE	Empty	Vma2 - YBR127C [Saccharomyces cerevisiae]	gi|51013767	58 kDa			unknown	5
214	TRUE	Empty	Cluster of Ylr406cp: member of L31E ribosomal protein family [Saccharomyces cerevisiae] (gi|625117)	gi|625117 [3]	13 kDa	TRUE		unknown	5
219	TRUE	Empty	heat shock protein 26	gi|295614 (+2)	24 kDa			unknown	5
220	TRUE	Empty	hsc82 protein	gi|171723 (+1)	81 kDa			unknown	5
230	TRUE	Empty	ribosomal protein S31 precursor [Saccharomyces pastorianus]	gi|4409 (+2)	12 kDa			unknown	5
11.2	TRUE	Empty	Boi2p [Saccharomyces cerevisiae]	gi|550095 (+1)	116 kDa	TRUE		unknown	4
12	TRUE	Empty	Bre5p - YNR051C [Saccharomyces cerevisiae]	gi|51013019	58 kDa			unknown	4
29	TRUE	Empty	Chain H, Structure Of The Ribosomal 80s-Eef2-Sordarin Complex From Yeast Obtained By Docking Atomic Models For Rna And Protein Components Into A 11.7 A Cryo-Em Map. This File, 1s1h, Contains 40s Subunit. The 60s Ribosomal Subunit Is In File 1s1i	gi|49258827 (+2)	14 kDa			unknown	4
78	TRUE	Empty	NAB1B [Saccharomyces cerevisiae]	gi|1370302 (+2)	28 kDa			unknown	4
105	TRUE	Empty	Protein component of the large (60S) ribosomal subunit, nearly identical to Rpl21Bp and has similarity to rat L21 ribosomal protein; Rpl21ap [Saccharomyces cerevisiae]	gi|6319668 (+1)	18 kDa			unknown	4
109	TRUE	Empty	Protein component of the small (40S) ribosomal subunit; has similarity to rat ribosomal protein S12; Rps12p [Saccharomyces cerevisiae]	gi|6324945	15 kDa			unknown	4
115	TRUE	Empty	Protein component of the small (40S) ribosomal subunit; nearly identical to Rps30Ap and has similarity to rat S30 ribosomal protein; Rps30bp [Saccharomyces cerevisiae]	gi|6324756	7 kDa			unknown	4
120	TRUE	Empty	RP51A [Saccharomyces cerevisiae]	gi|575695 (+1)	16 kDa			unknown	4
147	TRUE	Empty	Rpl29 - YFR032C-A [Saccharomyces cerevisiae]	gi|45270834	7 kDa			unknown	4
170	TRUE	Empty	SSE1 protein [Saccharomyces cerevisiae]	gi|533365 (+1)	77 kDa			unknown	4
190.1	TRUE	Empty	GAPDH 1 - YJL052W [Saccharomyces cerevisiae]	gi|51013453	36 kDa	TRUE		unknown	4
214.1	TRUE	Empty	Chain W, Structure Of The Ribosomal 80s-Eef2-Sordarin Complex From Yeast Obtained By Docking Atomic Models For Rna And Protein Components Into A 11.7 A Cryo-Em Map. This File, 1s1i, Contains 60s Subunit. The 40s Ribosomal Subunit Is In File 1s1h	gi|49258862 (+1)	13 kDa	TRUE		unknown	4
214.2	TRUE	Empty	Ylr406cp: member of L31E ribosomal protein family [Saccharomyces cerevisiae]	gi|625117	13 kDa	TRUE		unknown	4
229	TRUE	Empty	ribosomal protein S19.e [Saccharomyces cerevisiae]	gi|1550724 (+1)	16 kDa			unknown	4
7	TRUE	Empty	ATP adenylyltransferase I [Saccharomyces cerevisiae]	gi|14588903 (+1)	36 kDa			unknown	3
38	TRUE	Empty	Conserved ribosomal protein P0 similar to rat P0, human P0, and E. coli L10e; shown to be phosphorylated on serine 302; Rpp0p [Saccharomyces cerevisiae]	gi|6323371	34 kDa			unknown	3
53	TRUE	Empty	GRPE [Saccharomyces cerevisiae]	gi|468512	26 kDa			unknown	3
54	TRUE	Empty	GRS1 [Saccharomyces cerevisiae]	gi|536402	75 kDa			unknown	3
59	TRUE	Empty	IDH2 [Saccharomyces cerevisiae]	gi|1420347	40 kDa			unknown	3
61	TRUE	Empty	Ipl2p - YOL039W [Saccharomyces cerevisiae]	gi|51013037	11 kDa			unknown	3
62	TRUE	Empty	Ipl2p [Saccharomyces cerevisiae]	gi|511137	245 kDa			unknown	3
79	TRUE	Empty	NOP1 [Saccharomyces cerevisiae]	gi|1430979	34 kDa			unknown	3
91	TRUE	Empty	Nup2 - Protein involved in nucleocytoplasmic transport, binds to either the nucleoplasmic or cytoplasmic faces of the nuclear pore complex depending on Ran-GTP levels; also has a role in chromatin organization; Nup2p [Saccharomyces cerevisiae]	gi|6323367	78 kDa			unknown	3
98	TRUE	Empty	Pbp1p binding protein, interacts strongly with Pab1p-binding protein 1 (Pbp1p) in the yeast two-hybrid system; Pbp4p [Saccharomyces cerevisiae]	gi|6320150	20 kDa			unknown	3
99	TRUE	Empty	Pfk2 - phosphofructokinase, beta subunit [Saccharomyces cerevisiae]	gi|172140 (+1)	105 kDa			unknown	3
101	TRUE	Empty	Protein chaperone involved in regulation of the HSP90 and HSP70 functions; involved in protein translocation across membranes; member of the DnaJ family; Ydj1p [Saccharomyces cerevisiae]	gi|6324265	45 kDa			unknown	3
113	TRUE	Empty	Protein component of the small (40S) ribosomal subunit; nearly identical to Rps26Ap and has similarity to rat S26 ribosomal protein; Rps26bp [Saccharomyces cerevisiae]	gi|6320978	13 kDa			unknown	3
135	TRUE	Empty	Rdl1p - hypothetical heat shock protein [Saccharomyces cerevisiae]	gi|1279709	15 kDa			unknown	3
137	TRUE	Empty	Rhr2 - DL-glycerol-3-phosphatase - unnamed protein product [Saccharomyces cerevisiae]	gi|557815 (+1)	30 kDa			unknown	3
149	TRUE	Empty	Rpl34 - unnamed protein product [Saccharomyces cerevisiae]	gi|557816 (+1)	14 kDa			unknown	3
150	TRUE	Empty	Rpl35bp; CAI: 0.71 [Saccharomyces cerevisiae]	gi|927770	10 kDa	TRUE		unknown	3
154	TRUE	Empty	Rps13 - unknown [Saccharomyces cerevisiae]	gi|798915	17 kDa			unknown	3
183	TRUE	Empty	Sro9 - Cytoplasmic RNA-binding protein that associates with translating ribosomes; involved in heme regulation of Hap1p as a component of the HMC complex, also involved in the organization of actin filaments; contains a La motif; Sro9p [Saccharomyces cerevisiae]	gi|37362625 (+1)	48 kDa			unknown	3
191	TRUE	Empty	TFIIF - unnamed protein product [Saccharomyces cerevisiae]	gi|1430952 (+1)	82 kDa			unknown	3
194	TRUE	Empty	Taf12p - (unknown [Saccharomyces cerevisiae] Subunit of TFIID and SAGA complexes, involved in RNA polymerase II transcription initiation and in chromatin modification, similar to histone H2A	gi|899395	61 kDa			unknown	3
196	TRUE	Empty	Taf5 - YBR198C [Saccharomyces cerevisiae]	gi|51013231	89 kDa			unknown	3
206	TRUE	Empty	Ubp3 - Ubiquitin-specific protease that interacts with Bre5p to co-regulate anterograde and retrograde transport between endoplasmic reticulum and Golgi compartments; inhibitor of gene silencing; cleaves ubiquitin fusions but not polyubiquitin; Ubp3p [Saccharomyces cerevisiae]	gi|6320999	102 kDa			unknown	3
208	TRUE	Empty	VMA4 [Saccharomyces cerevisiae]	gi|1163067	26 kDa			unknown	3
209	TRUE	Empty	Vma1 - vacuolar membrane ATPase subunit a precursor [Saccharomyces cerevisiae]	gi|29420837 (+1)	113 kDa			unknown	3
8	TRUE	Empty	ATP2 [Saccharomyces cerevisiae]	gi|1015845 (+1)	55 kDa			unknown	2
9	TRUE	Empty	ATPase	gi|295644 (+1)	102 kDa			unknown	2
10	TRUE	Empty	Aim44 - Altered inheritance of mitochondria protein 44 - P2570 protein [Saccharomyces cerevisiae]	gi|1403551	85 kDa			unknown	2
15	TRUE	Empty	CDC16 - Anaphase-promoting complex subunit CDC16; AltName: Full=Cell division control protein 16 - unnamed protein product [Saccharomyces cerevisiae]	gi|3478	95 kDa			unknown	2
20	TRUE	Empty	Cct2 - YIL142W [Saccharomyces cerevisiae]	gi|51830394	57 kDa			unknown	2
24	TRUE	Empty	Chain B, Crystal Structure Of The Catalytic Subunit Of Yeast Acetohydroxyacid Synthase: A Target For Herbicidal Inhibitors	gi|18655871 (+2)	68 kDa			unknown	2
27	TRUE	Empty	Chain F, Crystal Structure Of The Yeast Nucleosome Core Particle Reveals Fundamental Differences In Inter-Nucleosome Interactions	gi|15988137 (+1)	11 kDa			unknown	2
36	TRUE	Empty	Clc1 - YGR167W [Saccharomyces cerevisiae]	gi|45270434	27 kDa			unknown	2
43	TRUE	Empty	DNA strand transferase alpha [Saccharomyces cerevisiae]	gi|172773 (+3)	35 kDa			unknown	2
48	TRUE	Empty	Eft2 - YOR3317w [Saccharomyces cerevisiae]	gi|1164977	93 kDa			unknown	2
51	TRUE	Empty	Essential protein, constituent of 66S pre-ribosomal particles; interacts with proteins involved in ribosomal biogenesis and cell polarity; member of the SURF-6 family; Rrp14p [Saccharomyces cerevisiae]	gi|6322768	50 kDa			unknown	2
69	TRUE	Empty	Lsg1 - Putative GTPase involved in 60S ribosomal subunit biogenesis; required for the release of Nmd3p from 60S subunits in the cytoplasm; Lsg1p [Saccharomyces cerevisiae]	gi|6321339	73 kDa			unknown	2
70	TRUE	Empty	Lsm12p - YHR121W [Saccharomyces cerevisiae]	gi|45269597	21 kDa			unknown	2
74	TRUE	Empty	Mnp1 - unnamed protein product [Saccharomyces cerevisiae]	gi|1322579	21 kDa			unknown	2
75	TRUE	Empty	Mpd2p - orf 00941 [Saccharomyces cerevisiae]	gi|600470	32 kDa			unknown	2
85	TRUE	Empty	Nog1p - Putative GTPase that associates with free 60S ribosomal subunits in the nucleolus and is required for 60S ribosomal subunit biogenesis; constituent of 66S pre-ribosomal particles; member of the ODN family of nucleolar G-proteins; Nog1p [Saccharomyces cerevisiae]	gi|6325164	74 kDa			unknown	2
86	TRUE	Empty	Nop13 - unnamed protein product [Saccharomyces cerevisiae]	gi|1302151	46 kDa			unknown	2
87	TRUE	Empty	Nop58 - orf 06108 [Saccharomyces cerevisiae]	gi|940841	57 kDa			unknown	2
114	TRUE	Empty	Protein component of the small (40S) ribosomal subunit; nearly identical to Rps29Ap and has similarity to rat S29 and E. coli S14 ribosomal proteins; Rps29bp [Saccharomyces cerevisiae]	gi|6320142	7 kDa			unknown	2
152	TRUE	Empty	Rpl45p: 60S acidic ribosomal protein P2-beta (L45; YL44C; YPA1; L12EIA) (Swiss Prot. accession number P02400) [Saccharomyces cerevisiae]	gi|849203	11 kDa			unknown	2
159	TRUE	Empty	Rps31 - unnamed protein product [Saccharomyces cerevisiae]	gi|4732	17 kDa			unknown	2
163	TRUE	Empty	Rrp12p - unknown [Saccharomyces cerevisiae]	gi|1314064 (+1)	113 kDa			unknown	2
165	TRUE	Empty	Cluster of S-adenosylmethionine synthetase (gi|172534)	gi|172534 [2]	42 kDa	TRUE		unknown	2
165.1	TRUE	Empty	S-adenosylmethionine synthetase	gi|172534 (+1)	42 kDa	TRUE		unknown	2
172	TRUE	Empty	San1p [Saccharomyces cerevisiae]	gi|984175	66 kDa			unknown	2
174	TRUE	Empty	Sec16 - multidomain vesicle coat protein	gi|1041823 (+1)	242 kDa			unknown	2
175	TRUE	Empty	Sgt2 - Small glutamine-rich tetratricopeptide repeat-containing protein 2 - unnamed protein product [Saccharomyces cerevisiae]	gi|1420100	37 kDa			unknown	2
180	TRUE	Empty	Spt5p [Saccharomyces cerevisiae]	gi|854480	116 kDa			unknown	2
188	TRUE	Empty	Swm1p - unknown [Saccharomyces cerevisiae] Subunit of the anaphase-promoting complex subunit / E3 ubiquitin ligase that regulates the metaphase-anaphase transition and exit from mitosis; required for activation of the daughter-specific gene / expression and spore wall maturation	gi|1226036	19 kDa			unknown	2
193	TRUE	Empty	Taf10p - unknown [Saccharomyces cerevisiae] Subunit of TFIID and SAGA complexes, involved in RNA polymerase II transcription initiation and in chromatin modification	gi|642276	23 kDa			unknown	2
197	TRUE	Empty	Taf6p - YGL112C [Saccharomyces cerevisiae]	gi|51830327	58 kDa			unknown	2
204	TRUE	Empty	Type II HSP40 co-chaperone that interacts with the HSP70 protein Ssa1p; not functionally redundant with Ydj1p due to due to substrate specificity; shares similarity with bacterial DnaJ proteins; Sis1p [Saccharomyces cerevisiae]	gi|6324321	38 kDa			unknown	2
205	TRUE	Empty	URA2 [Saccharomyces cerevisiae]	gi|1008332 (+1)	245 kDa			unknown	2
213	TRUE	Empty	Yap1 - unnamed protein product [Saccharomyces cerevisiae]	gi|4123 (+3)	73 kDa			unknown	2
218	TRUE	Empty	defective F1F0-ATPase alpha subunit precursor [Saccharomyces cerevisiae]	gi|1660995 (+4)	59 kDa			unknown	2
223	TRUE	Empty	polyA nuclease	gi|172096 (+1)	161 kDa			unknown	2
232	TRUE	Empty	small subunit mitochondrial ribosomal protein Rsm28-1 [Saccharomyces cerevisiae]	gi|18448697	34 kDa			unknown	2
1	TRUE	Empty	Mol_id: 1; Molecule: Serine Carboxypeptidase; Chain: Null; Ec: 3.4.16.5; Mutation: E65a, E145a	gi|1127171 (+2)	47 kDa			unknown	1
4	TRUE	Empty	60S ribosomal protein L40 (CEP52)	gi|133107	6 kDa			unknown	1
13	TRUE	Empty	CCT3 [Saccharomyces cerevisiae]	gi|1006731	59 kDa			unknown	1
14	TRUE	Empty	CCT4 [Saccharomyces cerevisiae]	gi|1431223 (+1)	58 kDa			unknown	1
16	TRUE	Empty	CDC27p - CDC27 D-618 protein [Saccharomyces cerevisiae]	gi|496695	70 kDa			unknown	1
17	TRUE	Empty	CLA4 [Saccharomyces cerevisiae]	gi|1302390 (+1)	94 kDa			unknown	1
18	TRUE	Empty	CTP synthetase [Saccharomyces cerevisiae]	gi|440583 (+1)	65 kDa			unknown	1
19	TRUE	Empty	Calmodulin-dependent protein kinase; may play a role in stress response, many CA++/calmodulan dependent phosphorylation substrates demonstrated in vitro, amino acid sequence similar to Cmk2p and mammalian Cam Kinase II; Cmk1p [Saccharomyces cerevisiae]	gi|14318536 (+1)	50 kDa			unknown	1
22	TRUE	Empty	Cdc23p: cell cycle protein [Saccharomyces cerevisiae]	gi|458908	73 kDa			unknown	1
23	TRUE	Empty	Chain A, Circularly Permuted Phosphoglycerate Kinase From Yeast: Pgk P72	gi|13786936	45 kDa			unknown	1
26	TRUE	Empty	Chain D, Mbp-L30	gi|28948972 (+1)	11 kDa			unknown	1
28	TRUE	Empty	Chain G, Crystal Structure Of The Yeast Nucleosome Core Particle Reveals Fundamental Differences In Inter-Nucleosome Interactions	gi|15988138 (+3)	14 kDa			unknown	1
37	TRUE	Empty	Component of the RNA polymerase II mediator complex, which is required for transcriptional activation and also has a role in basal transcription; Nut2p [Saccharomyces cerevisiae]	gi|6325426	18 kDa			unknown	1
39	TRUE	Empty	Core subunit of the RENT complex, which is a complex involved in nucleolar silencing and telophase exit; stimulates transcription by RNA polymerase I and regulates nucleolar structure; Net1p [Saccharomyces cerevisiae]	gi|6322385	129 kDa			unknown	1
40	TRUE	Empty	Crn1 - Coronin-like protein - YLR429W [Saccharomyces cerevisiae]	gi|51013497	73 kDa			unknown	1
41	TRUE	Empty	D-fructose-6-phosphate amidotransferase (EC 2.6.1.16)	gi|171596 (+1)	80 kDa			unknown	1
42	TRUE	Empty	DBP3 [Saccharomyces cerevisiae]	gi|1322595	59 kDa			unknown	1
45	TRUE	Empty	Def1 - RNA polymerase II degradation factor 1; AltName: Full=RRM3-interacting protein 1 - unnamed protein product [Saccharomyces cerevisiae]	gi|486149	84 kDa			unknown	1
46	TRUE	Empty	Delta subunit of the translation initiation factor eIF2B, the guanine-nucleotide exchange factor for eIF2; activity subsequently regulated by phosphorylated eIF2; first identified as a negative regulator of GCN4 expression; Gcd2p [Saccharomyces cerevisiae]	gi|6321520	71 kDa			unknown	1
47	TRUE	Empty	Dos2p - unknown [Saccharomyces cerevisiae]	gi|798919	36 kDa			unknown	1
50	TRUE	Empty	Erg6p [Saccharomyces cerevisiae]	gi|854482	43 kDa			unknown	1
52	TRUE	Empty	F1F0-ATPase gamma subunit [Saccharomyces cerevisiae]	gi|37359704 (+1)	34 kDa			unknown	1
55	TRUE	Empty	Glycogen phosphorylase	gi|130174 (+1)	104 kDa			unknown	1
57	TRUE	Empty	Hsp42 - unknown [Saccharomyces cerevisiae]	gi|1289286	43 kDa			unknown	1
58	TRUE	Empty	IDH1 [Saccharomyces cerevisiae]	gi|1301886	39 kDa			unknown	1
60	TRUE	Empty	Inosine monophosphate dehydrogenase, catalyzes the first step of GMP biosynthesis, member of a four-gene family in S. cerevisiae, constitutively expressed; Imd3p [Saccharomyces cerevisiae]	gi|6323464	57 kDa			unknown	1
63	TRUE	Empty	Ivy1 - protein interacting with Vps33p and Ypt7p - unknown [Saccharomyces cerevisiae]	gi|728685	50 kDa			unknown	1
64	TRUE	Empty	Kre33 - Killer toxin-resistance protein 33 - orf16 [Saccharomyces cerevisiae]	gi|854505	119 kDa			unknown	1
65	TRUE	Empty	L-A protein	gi|553134	3 kDa			unknown	1
66	TRUE	Empty	Large subunit of trehalose 6-phosphate synthase (Tps1p)/phosphatase (Tps2p) complex, which converts uridine-5'-diphosphoglucose and glucose 6-phosphate to trehalose, homologous to Tps3p and may share function; Tsl1p [Saccharomyces cerevisiae]	gi|6323537	123 kDa			unknown	1
67	TRUE	Empty	Largest subunit of the Anaphase-Promoting Complex/Cyclosome (APC/C), which is a ubiquitin-protein ligase required for degradation of anaphase inhibitors, including mitotic cyclins, during the metaphase/anaphase transition; Apc1p [Saccharomyces cerevisiae]	gi|6324157	196 kDa			unknown	1
68	TRUE	Empty	Lat1 - Dihydrolipoamide acetyltransferase component of pyruvate dehydrogenase complex - YNL071W [Saccharomyces cerevisiae]	gi|51013821	52 kDa			unknown	1
71	TRUE	Empty	MCK1 [Saccharomyces cerevisiae]	gi|633675	43 kDa			unknown	1
72	TRUE	Empty	Mlc1 - Myosin light chain 1; AltName: Full=Calmodulin-like myosin light chain MLC1 - unnamed protein product [Saccharomyces cerevisiae]	gi|1310718 (+1)	16 kDa			unknown	1
73	TRUE	Empty	Mmf1 - Isoleucine biosynthesis and maintenance of intact mitochondria 1; AltName: Full=Maintenance of mitochondrial function 1 - unnamed protein product [Saccharomyces cerevisiae]	gi|557817	16 kDa			unknown	1
80	TRUE	Empty	NOP77p [Saccharomyces cerevisiae]	gi|521090 (+1)	78 kDa			unknown	1
88	TRUE	Empty	Nop6 - unnamed protein product [Saccharomyces cerevisiae]	gi|1431356	25 kDa			unknown	1
89	TRUE	Empty	Not3 - General negative regulator of transcription subunit 3 - unnamed protein product [Saccharomyces cerevisiae]	gi|3495 (+2)	94 kDa			unknown	1
90	TRUE	Empty	Nsa2 / Nop7 - Ribosome biogenesis protein NSA2; AltName: Full=NOP7-associated protein 2 - YER126C [Saccharomyces cerevisiae]	gi|51013835	30 kDa			unknown	1
92	TRUE	Empty	One of 11 subunits of the SWI/SNF chromatin remodeling complex that regulates transcription by remodeling chromosomes; required for transcription of many genes, including ADH1, ADH2, GAL1, HO, INO1 and SUC2; Swi3p [Saccharomyces cerevisiae]	gi|6322286	93 kDa			unknown	1
93	TRUE	Empty	One of two type V myosins, involved in polarized distribution of mitochondria; required for mitochondrion and vacuole inheritance and nuclear spindle orientation; moves multiple cargo; Myo2p [Saccharomyces cerevisiae]	gi|6324902 (+1)	181 kDa			unknown	1
94	TRUE	Empty	PDC1 [Saccharomyces cerevisiae]	gi|1360375	61 kDa			unknown	1
96	TRUE	Empty	Pam1p [Saccharomyces cerevisiae]	gi|1226027	19 kDa			unknown	1
112	TRUE	Empty	Protein component of the small (40S) ribosomal subunit; nearly identical to Rps10Bp and has similarity to rat ribosomal protein S10; Rps10ap [Saccharomyces cerevisiae]	gi|6324867 (+1)	13 kDa			unknown	1
118	TRUE	Empty	Pwp1p [Saccharomyces cerevisiae]	gi|544507	64 kDa			unknown	1
119	TRUE	Empty	REB1 [Saccharomyces cerevisiae]	gi|536280	92 kDa			unknown	1
127	TRUE	Empty	RPL41A [Saccharomyces cerevisiae]	gi|1302130 (+1)	14 kDa			unknown	1
133	TRUE	Empty	RPS27A [Saccharomyces cerevisiae]	gi|2131116 (+2)	9 kDa			unknown	1
134	TRUE	Empty	Rba50 - RNA polymerase II-associated protein RBA50 - Ydr527wp; CAI: 0.16 [Saccharomyces cerevisiae]	gi|927794	50 kDa			unknown	1
136	TRUE	Empty	Rga2 - rho-GTPase Activating protein - Ydr379wp [Saccharomyces cerevisiae]	gi|849200	113 kDa			unknown	1
139	TRUE	Empty	Ribosomal protein P1 beta, component of the ribosomal stalk, which is involved in interaction of translational elongation factors with ribosome; accumulation is regulated by phosphorylation and interaction with the P2 stalk component; Rpp1bp [Saccharomyces cerevisiae]	gi|6320073	11 kDa			unknown	1
140	TRUE	Empty	Rpc40p: RNA Polymerases I and III 40 kD subunit (Swiss Prot. accession number P07703) [Saccharomyces cerevisiae]	gi|914981	38 kDa			unknown	1
151	TRUE	Empty	Rpl38 - Ylr325cp [Saccharomyces cerevisiae]	gi|662127	9 kDa			unknown	1
158	TRUE	Empty	Rps28a - YLR264W [Saccharomyces cerevisiae]	gi|51012943 (+1)	8 kDa			unknown	1
164	TRUE	Empty	Rvb1 - RuvB-like protein 1; Short=RUVBL1; AltName: Full=TIP49-homology protein 1 - unknown [Saccharomyces cerevisiae]	gi|755784	50 kDa			unknown	1
166	TRUE	Empty	SEC9 [Saccharomyces cerevisiae]	gi|1322969	74 kDa			unknown	1
173	TRUE	Empty	Sas10 - Something about silencing protein 10; AltName: Full=U three protein 3; AltName: Full=U3 small nucleolar RNA-associated protein 3; AltName: Full=U3 snoRNA-associated protein 11 - unnamed protein product [Saccharomyces cerevisiae]	gi|1321952 (+1)	63 kDa			unknown	1
177	TRUE	Empty	Snf7 - Vacuolar-sorting protein SNF7; AltName: Full=DOA4-independent degradation protein 1; AltName: Full=Vacuolar protein-sorting-associated protein 32 - endosomal sorting complex subunit - YLR025W [Saccharomyces cerevisiae]	gi|45270294 (+1)	27 kDa			unknown	1
178	TRUE	Empty	Spg4 - Stationary phase protein 4 - unknown [Saccharomyces cerevisiae]	gi|817865	13 kDa			unknown	1
179	TRUE	Empty	Spn1 - Transcription factor SPN1; AltName: Full=Interacts with SPT6 protein 1; AltName: Full=Suppresses postrecruitment functions protein 1 - YPR133C [Saccharomyces cerevisiae]	gi|45270028	46 kDa			unknown	1
181	TRUE	Empty	Spt8 - transcription factor [Saccharomyces cerevisiae]	gi|1181276	66 kDa			unknown	1
182	TRUE	Empty	Srh1p [Saccharomyces cerevisiae]	gi|4538 (+1)	60 kDa			unknown	1
186	TRUE	Empty	Sub2 - ATP-dependent RNA helicase SUB2; AltName: Full=Suppressor of BRR1 protein 2 - YDL084W [Saccharomyces cerevisiae]	gi|51013265	50 kDa			unknown	1
187	TRUE	Empty	Subunit of the core complex of translation initiation factor 3(eIF3), which is essential for translation; Tif35p [Saccharomyces cerevisiae]	gi|6320637	31 kDa			unknown	1
189	TRUE	Empty	Syp1 - Suppressor of yeast profilin deletion - hypothetical protein [Saccharomyces cerevisiae]	gi|14588941	96 kDa			unknown	1
192	TRUE	Empty	TIF4632 [Saccharomyces cerevisiae]	gi|1322541	104 kDa			unknown	1
195	TRUE	Empty	Taf14 - Transcription initiation factor TFIID subunit 14; AltName: Full=Actin non-complementing mutant 1; AltName: Full=Chromosome stability protein 10; AltName: Full=SWI/SNF chromatin-remodeling complex subunit TAF14 - unnamed protein product [Saccharomyces cerevisiae]	gi|1256510 (+1)	26 kDa			unknown	1
198	TRUE	Empty	Tcp20p [Saccharomyces cerevisiae]	gi|1289304	60 kDa			unknown	1
199	TRUE	Empty	Tda11p - Protein of unknown function that localizes to the cytoplasm, potential Cdc28p substrate; Yhr159wp [Saccharomyces cerevisiae]	gi|6321953	56 kDa			unknown	1
201	TRUE	Empty	Tif2p	gi|1217992 (+3)	10 kDa			unknown	1
202	TRUE	Empty	Tma10 - Translation machinery-associated protein 10 - ATPase-stabilizing factor 15 kDa protein - Ylr327cp [Saccharomyces cerevisiae]	gi|662125	10 kDa			unknown	1
203	TRUE	Empty	Cluster of TyB Gag-Pol protein; proteolytically processed to make the Gag, RT, PR, and IN proteins that are required for retrotransposition; Ybr012w-bp [Saccharomyces cerevisiae] (gi|6319486)	gi|6319486	199 kDa	TRUE		unknown	1
203.1	TRUE	Empty	TY1B [Saccharomyces cerevisiae]	gi|1370534 (+11)	199 kDa	TRUE		unknown	1
203.2	TRUE	Empty	TyB Gag-Pol protein; proteolytically processed to make the Gag, RT, PR, and IN proteins that are required for retrotransposition; Ybr012w-bp [Saccharomyces cerevisiae]	gi|6319486	199 kDa	TRUE		unknown	1
211	TRUE	Empty	YGR275W - (note from Christian: possible Rtt102 - common interactor with, and possible integral component of chromatin remodeling machines) [Saccharomyces cerevisiae]	gi|45270654	21 kDa			unknown	1
212	TRUE	Empty	YTA3 [Saccharomyces cerevisiae]	gi|486249	52 kDa			unknown	1
216	TRUE	Empty	actin [Saccharomyces cerevisiae]	gi|3328	42 kDa			unknown	1
217	TRUE	Empty	calmodulin-binding protein 2 [Saccharomyces cerevisiae]	gi|3560 (+1)	69 kDa			unknown	1
221	TRUE	Empty	hypothetical protein CENPK1137D_617 - hypothetical protein; Yll032cp [Saccharomyces cerevisiae]	gi|6322996	95 kDa			unknown	1
222	TRUE	Empty	p150 - Tif4631	gi|295675 (+1)	107 kDa			unknown	1
224	TRUE	Empty	putative guanine nucleotide binding protein [Saccharomyces cerevisiae]	gi|606445	39 kDa			unknown	1
233	TRUE	Empty	ssDNA-binding protein, mitochondrial [Saccharomyces cerevisiae]	gi|14588940	15 kDa			unknown	1
165.2	TRUE	Empty	Sam2p: S-adenosylmethionine synthetase; CAI: 0.50 [Saccharomyces cerevisiae]	gi|927772	42 kDa	TRUE		unknown	0
167.1	TRUE	Empty	KAR2 [Saccharomyces cerevisiae]	gi|1008157	74 kDa	FALSE		unknown	0
203.3	TRUE	Empty	TyB Gag-Pol protein; proteolytically processed to make the Gag, RT, PR, and IN proteins that are required for retrotransposition; Ypr158c-dp [Saccharomyces cerevisiae]	gi|7839211	198 kDa	TRUE		unknown	0
215.1	TRUE	Empty	Ydr381wp [Saccharomyces cerevisiae]	gi|849202	12 kDa	TRUE		unknown	0
