## Supplementary material for "A systematic interactome of SET1C expands its functional landscape and identifies candidate regulatory connections": Table S4

### Sheet: Sheet1
ARTKQT	ARQKQT	ARTKQ	ARTK	AKTK	ARSK	AKSK	RTKQ	KTKQ	RSKQ	KSKQ	RTKQT	KTKQT	KSKQT	KTKQS	KSKQS
HHT1, HHT2	PSP1	HHT1, HHT2	HHT1/HHT2	ACO1	BNR1	ACO1	HHT1, HHT2	CBF3	ALG11	ATC8	HHT1, HHT2	SSE2	-	RIX1	MLP1
		SLN1	SLN1	ADY3	TFS1	CLN3	SLN1	CIK1	ARG7	DBP4	PFY1	NRM1			POM152
			ATC5	BNR1	DPD3	CYK3	PFY1	DBP5	CIN8	ERG4		YJR142W			YDR089W
			CUS1	CDC47	GYP8	DHE2	DBF2	DUR3	SSE1	ERG8
			PKC1	COQ1	IRA2	DNA2	DBF20	EF3A/B	MNE1	PUF1
			MCM2	CPR6	JJJ2	EGT2	BAP2	SSE2	NRD1	MBA1
				ERP1	KTR7	FOX2	ORC6	PUF1	PHO81	MLP1
				FAT1	MEC3	GIC2	PSF1	KTR6	PRP28	MPT4
				FRE3	PSL10	YOL100W	PRP2	NUP157	RAD16	MSS4
				GLO3	RAD26	LEU2	PRP8	NOT5	RAS1	MSU1
				HAC1	RPL41	MHP1	RAD5	RPA1	RPC3	POM152
				SSA1	TOF1	NOP14	SCP160	SEC20	SEC12	PHA2
				SSA2		NOT5	SKI2	SMC2	SMC2	RPL8A/B
				KES1		NUM1	TSL1	TAO3	UBC3	RPL34
				MAK16		PEP3	VPS8	NTC20	UFD2	RPI1
				MLP2		PEX14	YDL186w	YBR071W	COS111	SRO9
				NUP157		PIF1	YGR138c		SGF73	TAT2
				NIF3			PXR1			TYR1
				ODC2			MIP6			UBP1
				ORT1			IRS4			TAH11
				PIP2
				POP1
				PSO2
				PTK2
