## Supplementary material for "A systematic interactome of SET1C expands its functional landscape and identifies candidate regulatory connections": Table S1

### Sheet: Feuil1
PLASMID	DESCRIPTION	Source
pP6	ADH1 promoter driving GAL4 activation domain, LEU2, 2μ ori, AmpR	Hybrigenics
pB66	ADH1 promoter driving GAL4 DNA binding domain, TRP1, 2μ ori, KanR	Hybrigenics
pB43	ADH1 promoter driving LEXA DNA binding domain, TRP1, 2μ ori	Hybrigenics
pB66-FL SET1	SET1 into pB66	Hybrigenics
pB66-FL SET1 1-754	SET1 1-754 into pB66	Hybrigenics
pB66- SET1 754-1081	SET1 754-1081 into pB66	Hybrigenics
pB66-BRE2	BRE2 into pB66	Hybrigenics
pB27-SWD1	SWD1 into pB27	Hybrigenics
pB27-SWD3	SWD3 into pB27	Hybrigenics
pB27-SDC1	SDC1 into pB27	Hybrigenics
pB27-SGH1	SHG1 into pB27	Hybrigenics
pB27-SPP1	SPP1 into pB27	Hybrigenics
pB43-SWD2	SWD2 into pB43	Hybrigenics
pB66-Set1 F1	ADH1 promoter driving GAL4 DNA binding domain-SET1 F1 (aa 1-236), TRP1, 2μ ori, KanR	Lara Lee (CRCM)
pB66-Set1 F2	ADH1 promoter driving GAL4 DNA binding domain-SET1 F2 (aa 240-586), TRP1, 2μ ori, KanR	Lara Lee (CRCM)
pB66-Set1 F3	ADH1 promoter driving GAL4 DNA binding domain-SET1 F3 (aa 590-769), TRP1, 2μ ori, KanR	Lara Lee (CRCM)
pB66-Set1 F4	ADH1 promoter driving GAL4 DNA binding domain-SET1 F4 (aa 770-945), TRP1, 2μ ori, KanR	Lara Lee (CRCM)
pB66-Set1 F5	ADH1 promoter driving GAL4 DNA binding domain-SET1 F5 (aa 946-1080), TRP1, 2μ ori, KanR	Lara lee (CRCM)
pB66-Set1 F3+F4	ADH1 promoter driving GAL4 DNA binding domain-SET1 F5 (aa 590-945), TRP1, 2μ ori, KanR	Lara Lee (CRCM)
YEp352-6His-SUMO	6His-SUMO under the CUP1 promoter, URA3	Benoit Palancade (IJM)
STRAINS	Genotype
Y187	MATa Gal4D Gal80D ade2-101 his3 leu2-3,-112 trp1-901 ura3-52 URA3::UASGAL1-LacZ, (met-)
L40∆GAL4	MATa, his3-A200, trp1-901, leu2-3,112, ade2, LYS2::(1exAop)4—HIS3, URA3::(1exAop)8-LacZ, ga180) ∆GAL4
YHGX13	Mat alpha, idem Y187 + ade2-101::loxP-kanMX-loxP
HF7c	MATa Gal4-452 Gal80-538 ade2-101 his3-D200 leu2-3,112 trp1-901 ura3-52 lys2-801 URA3::Gal4 17mers (X3)-CyC1TATA-LacZ lys2::GAL1UAS-GAL1TATA-HIS3
CG1945	Mata idem HF7c + cyhR
TOTO	Diploid strain resulting from mating between CG1945 and YHGX13
W303	MATa {leu2-3,112 trp1-1 can1-100 ura3-1 ade2-1 his3-11,15}
